# Ecological diversity of *Anopheles gambiae s.l.* and insecticide resistance across refugee camps in Kenya

**DOI:** 10.1101/2025.10.13.682237

**Authors:** Martin K. Rono, Caroline Wanjiku, Brian Bartilol, Audrey Oronda, Adam Nduni, Garama Kenga, Mercy Tuwei, Lynette I. Ochola-Oyier, Robert W. Snow, Joseph Mwangangi, Marta Maia

## Abstract

Malaria remains a major threat during humanitarian crises, necessitating targeted vector control strategies informed by local vector dynamics. Between May and July 2023, we conducted larval surveys in refugee settlements across Dadaab, Kakuma, and Kalobeyei (Kenya), collecting Anopheles larvae. Genotyping of 728 specimens revealed spatial variations in species composition. Overall, *Anopheles arabiensis* was the dominant species (59%, n=426), followed by *Anopheles coluzzii* (35%, n=252), and *Anopheles rufipes* (1%, n=7). In Dadaab, *An. arabiensis* was overwhelmingly dominant (94%, n=352/374). In contrast, the Kakuma/Kalobeyei complex was characterized by the co-occurrence of *An. coluzzii* (72%, n=252/350) and *An. arabiensis* (22%, n=74/350), with *An. rufipes* exclusively found in Kalobeyei (7%, n=6/89) (Figure 2B). Notably, no members of the *Anopheles funestus* group or *Anopheles stephensi* were detected. However, approximately 5% of the larvae across the sites could not be resolved molecularly. High frequencies of the *L1014F kdr* mutation, a pyrethroid resistance marker, were detected in *An. coluzzii* (Kakuma: 50%; Kalobeyei: 63%) and *An. arabiensis* (Kakuma: 10%; Kalobeyei: 30%) populations in Turkana County. Interestingly, no *kdr* mutations were observed in the *An. arabiensis* population from Dadaab. These findings highlight significant spatial diversity in vector species composition and resistance profiles, with *An. coluzzii* emerging as a dominant, pyrethroid-resistant vector in the Kakuma/Kalobeyei complex. The results underscore the urgent need for targeted interventions, including resistance monitoring and alternative insecticide-based strategies, to mitigate malaria transmission risks in fragile, humanitarian settings. Further studies are warranted to address unidentified larval species and seasonal transmission dynamics.
