## Supplementary Data Files for "Ecological diversity of *Anopheles gambiae s.l.* and insecticide resistance across refugee camps in Kenya": Table S2.xlsx

### Sheet: Sheet2
Supplementary Table 2. Species identification of PCR-unresolved mosquito specimens via ITS2 Sanger sequencing and BLASTn analysis.
Sample ID	Query Length (bp)	Top BLASTn Hit Species	Percent Identity (%)	E-value	Accession Number	Status / Notes
KE_1007_A01	586	No significant similarity	-	-	-	Unresolved
KE_1008_A02	465	Anopheles rufipes	86.04	4e-83	PQ154147.1	New identification (missed by PCR)
KE_1023_A03	192	No significant similarity	-	-	-	Unresolved; poor sequence quality
KE_1049_A04	248	Anopheles rufipes	84.66	1e-40	PQ154147.1	New identification (missed by PCR)
KE_1056_A05	554	Anopheles gambiae	97.54	0	OL895502.1	Confirmed An. gambiae complex (s.s. or coluzzii)
KE_1102_A07	374	No significant similarity	-	-	-	Unresolved
KE_1122_A08	193	No significant similarity	-	-	-	Unresolved; poor sequence quality
KE_1127_A09	496	Anopheles arabiensis	97.63	0	KJ522814.1	Confirmed An. arabiensis
KE_1134_A10	550	Anopheles arabiensis	95.93	0	KJ522814.1	Confirmed An. arabiensis
KE_1177_C05	551	Anopheles arabiensis	96.64	0	KR014833.1	Confirmed An. arabiensis
KE_1282_B03	151	No significant similarity	-	-	-	Unresolved; poor sequence quality
KE_1294_B04	547	Anopheles gambiae	97.76	0	OL895471.1	Confirmed An. gambiae complex (s.s. or coluzzii)
KE_1379_B09	446	Anopheles arabiensis	92.36	8e-159	KJ522814.1	Confirmed An. arabiensis
KE_1381_B10	543	Anopheles gambiae	86.78	4e-163	OL895471.1	Low identity match; potential hybrid or complex member
KE_1593_B11	441	No significant similarity	-	-	-	Unresolved
KE_1605_B12	548	Anopheles arabiensis	93.49	0	KJ522814.1	Confirmed An. arabiensis
KE_1606_C01	549	Anopheles arabiensis	92.75	0	KJ522814.1	Confirmed An. arabiensis
KE_1644_C03	387	Culex sp.	83.59	1e-57	PV961420.1	Non-Anopheles mosquito (Genus: Culex)
KE_1648_C04	447	No significant similarity	-	-	-	Unresolved
KE_1745_C07	417	Culex sp.	87.36	9e-74	PV961420.1	Non-Anopheles mosquito (Genus: Culex)
KE_1751_C09	468	Anopheles rufipes	93.54	0	JN994150.1	New identification (missed by PCR)
KE_1758_C10	419	Culex sp.	88.09	1e-82	PV961420.1	Non-Anopheles mosquito (Genus: Culex)
KE_1765_C11	455	Anopheles rufipes	96.44	0	KJ522822.1	New identification (missed by PCR)
KE_1768_C12	459	Anopheles rufipes	90.27	9e-119	KR014828.1	New identification (missed by PCR)
KE_1770_D01	466	Anopheles rufipes	94.63	0	KJ522822.1	New identification (missed by PCR)
KE_1780_D04	5	No significant similarity	-	-	-	Unresolved; sequence failed
KE_1791_D05	557	Anopheles arabiensis	95.91	0	KJ522814.1	Confirmed An. arabiensis
KE_1793_D06	5	No significant similarity	-	-	-	Unresolved; sequence failed
KE_1794_D07	548	Anopheles arabiensis	85.9	3e-129	MW578721.1	Confirmed An. arabiensis
KE_1801_D09	451	Anopheles arabiensis	95.63	0	KJ522814.1	Confirmed An. arabiensis
KE_1803_D10	556	Anopheles gambiae	93.38	0	OL895471.1	Confirmed An. gambiae complex (s.s. or coluzzii)
KE_1812_D11	155	No significant similarity	-	-	-	Unresolved; poor sequence quality
KE_2470_E03	546	Anopheles arabiensis	95.11	0	MW578721.1	Confirmed An. arabiensis
KE_2471_E04	402	Culex sp.	84.87	1e-56	PV961420.1	Non-Anopheles mosquito (Genus: Culex)
KE_2472_E05	495	Anopheles arabiensis	97.81	0	MN335048.1	Confirmed An. arabiensis
KE_2487_E11	557	Anopheles arabiensis	90.02	0	KJ522814.1	Confirmed An. arabiensis
KE_2491_E12	489	Anopheles arabiensis	93.49	0	KJ522814.1	Confirmed An. arabiensis
KE_2519_F03	151	No significant similarity	-	-	-	Unresolved; poor sequence quality
KE_2540_F04	385	No significant similarity	-	-	-	Unresolved
KE_2555_F07	5	No significant similarity	-	-	-	Unresolved; sequence failed
PC_1_F09	566	Anopheles gambiae	98.09	0	OL895497.1	Control lab colony An. gambiae s.s.
